# Kynurenine Metabolism is Associated with Antidepressant Response to Selective Serotonin Reuptake Inhibitors

**DOI:** 10.1101/2025.01.11.632543

**Authors:** Ryan Rampersaud, Klara Suneson, Gwyneth W. Y. Wu, Victor I Reus, Daniel Lindqvist, Tiffany C. Ho, Dieter J. Meyerhoff, Michael R. Irwin, Owen M. Wolkowitz, Synthia H. Mellon, Lena Brundin

**Author notes:** Corresponding author; Contact: Ryan Rampersaud MD PhD.

## Abstract

Alterations in the kynurenine pathway, and in particular the balance of neuroprotective and neurotoxic metabolites, have been implicated in the pathophysiology of Major Depressive Disorder (MDD) and antidepressant treatment response. In this study, we examined the relationship between changes in kynurenine pathway activity (Kynurenine/Tryptophan ratio), focusing on the balance of neuroprotective-to neurotoxic metabolites (Kynurenic Acid/Quinolinic Acid and Kynurenic Acid/3-Hydroxykynurenine ratios), and response to 8 weeks of selective serotonin reuptake inhibitor (SSRI) treatment, including early changes four weeks after SSRI initiation. Additionally, we examined relationships between kynurenine metabolite ratios and three promising biomarkers of depression and antidepressant response: amygdala/hippocampal volume, and glutamate metabolites in the anterior cingulate cortex. Responders showed an increase in the Kynurenic Acid/3-Hydroxykynurenine ratio by week 8 (*F*_(1,46)_ = 11.92, p = .001) and early increases in the Kynurenine/Tryptophan ratios at week 4 (*F*_(2,58)_ = 5.224, p = .008), while Non-Responders did not. Pre-treatment Kynurenic Acid/Quinolinic Acid and Kynurenic Acid/3-Hydroxykynurenine ratios were positively associated with right amygdala volume (β = . 247 p = .032 and β = .245 p = .028, respectively). Lastly, in a subset of participants, pre-treatment Kynurenic Acid/3-Hydroxykynurenine ratio showed a positive, small effect size association with glutamate metabolites (Glx) in the anterior cingulate cortex (β = .307 p = .079), which became significant post-treatment with a large effect size (β = .652 p = .021). These results suggest that response to SSRIs may arise from shifting the balance from neurotoxic to neuroprotective kynurenine metabolites.
