## Supplementary Table 1A for "Kynurenine Metabolism is Associated with Antidepressant Response to Selective Serotonin Reuptake Inhibitors"

### Sheet: Sheet1
	Supplementary Table 1A. Longitudinal Analysis of Changes in Neuroprotective Kynurenine Metabolite Ratios Over the Course of 8 Weeks of Antidepressant Treatment
	Metabolite	Parameter	Statistic	p-value
	KA/QA	Time	F(1,46) = .048	0.828
		Responder	F(1,46) = .056	0.815
		Time*Responder	F(1,46) = 2.61	0.113
	KA/3-HK	Time	F(1,46) = 5.26	0.026
		Responder	F(1,46) = 1.66	0.205
		Time*Responder	F(1,46) = 11.92	0.001
	Kyn/Trp	Time	F(1,46) = .0659	0.799
		Responder	F(1,46) = .1261	0.2941
		Time*Responder	F(1,46) = .0256	0.8736
	KA/Kyn	Time	F(1,46) = 1.65	0.206
		Responder	F(1,46) = .054	0.818
		Time*Responder	F(1,46) = 3.45	0.07
	KA/AA	Time	F(1,46) = .255	0.616
		Responder	F(1,46) = .125	0.726
		Time*Responder	F(1,46) = 2.06	0.158
	AA/Kyn	Time	F(1,46) = .069	0.794
		Responder	F(1,46) = .061	0.806
		Time*Responder	F(1,46) = .157	0.694
	QA/PA	Time	F(1,46) = 2.1141	0.1527
		Responder	F(1,46) = .0615	0.8053
		Time*Responder	F(1,46) = .1853	0.6689
	QA/Trp	Time	F(1,46) = 1.6389	0.2069
		Responder	F(1,46) = .5730	0.4529
		Time*Responder	F(1,46) = .2411	0.6258
	3-HK/Kyn	Time	F(1,46) = .5455	0.4639
		Responder	F(1,46) = .1144	0.7368
		Time*Responder	F(1,46) = .8435	0.3632
	5HT	Time	F(1,46) = 316.4	<.0001
		Responder	F(1,46) = 1.02	0.318
		Time*Responder	F(1,46) = .644	0.426
	A linear mixed effects model with repeated measures was used to assess the main effects of Time and Responder Status on changes in kynurenine metabolite ratios over 8 weeks, as well as the interaction of these effects. Kynurenine metabolite ratios were log transformed prior to analysis. Models which include age, gender, and BMI as fixed effects covariates did not significantly alter the above res…
