## Supplementary Table 1B for "Kynurenine Metabolism is Associated with Antidepressant Response to Selective Serotonin Reuptake Inhibitors"

### Sheet: Sheet1
		Supplementary Table 1B. Pairwise Time Point Contrasts
		Metabolite	Group	Contrast	Estimated Mean Difference	SE	df	t- ratio	p-value
		KA/QA	Responder	Week0 - Week8	-0.0277212	0.0234846	46	-1.1804	0.24391
			Non-Responders	Week0 - Week8	0.0211331	0.0190091	46	1.11174	0.272028
		KA/3-HK	Responder	Week0 - Week8	-0.0744252	0.0201322	46	-3.69682	0.000579905
			Non-Responders	Week0 - Week8	0.0150133	0.0162956	46	0.921313	0.361694
		Kyn/Trp	Responder	Week0 - Week8	0.000751934	0.0120874	46	0.0622082	0.950667
			Non-Responders	Week0 - Week8	0.00323955	0.00978385	46	0.331111	0.742064
		KA/Kyn	Responder	Week0 - Week8	-0.0486659	0.0240818	46	-2.02086	0.0491369
			Non-Responders	Week0 - Week8	0.00889607	0.0194924	46	0.456386	0.65026
		KA/AA	Responder	Week0 - Week8	-0.0518945	0.0415779	46	-1.24813	0.2183
			Non-Responders	Week0 - Week8	0.0249016	0.0336543	46	0.739924	0.463106
		AA/Kyn	Responder	Week0 - Week8	0.00322859	0.0377183	46	0.0855976	0.932158
			Non-Responders	Week0 - Week8	-0.0160056	0.0305302	46	-0.524254	0.602619
		QA/PA	Responder	Week0 - Week8	-0.0178422	0.0270979	46	-0.658434	0.513542
			Non-Responders	Week0 - Week8	-0.032848	0.0219338	46	-1.4976	0.141069
		QA/Trp	Responder	Week0 - Week8	-0.0201928	0.0177231	46	-1.13935	0.260454
			Non-Responders	Week0 - Week8	-0.00899747	0.0143455	46	-0.627196	0.533631
		3-HK/Kyn	Responder	Week0 - Week8	0.0265112	0.0248723	46	1.06589	0.292036
			Non-Responders	Week0 - Week8	-0.0028777	0.0201323	46	-0.142939	0.886962
		5HT	Responder	Week0 - Week8	0.966001	0.088415	46	10.9258	2.26125e-14
			Non-Responders	Week0 - Week8	1.05731	0.0715655	46	14.774	4.40736e-19
		Pairwise comparisons of time points within each group (responders and non-responders) were conducted. Estimated marginal means and standard errors for each timepoint within each group were calculated. For each metabolite, p-values were adjusted using FDR correction. N = 48
