## Supplementary Table 2 for "Kynurenine Metabolism is Associated with Antidepressant Response to Selective Serotonin Reuptake Inhibitors"

### Sheet: Sheet2
				Supplementary Table 2. Relationships between change in kynureine metabolite ratios and change in ΔHDRS
						b (95%CI)	β	p-value
				ΔKA/QA	Model 1	-38.6 (-73.2, -3.97)	-0.314	0.03
					Model 2	-14.0 (-66.7, 11.34)	-0.225	0.16
				ΔKA/3-HK	Model 1	-17.2 (-31.8, -2.54)	-0.329	0.024
					Model 2	-14.9 (-29.6, -.179)	-0.286	0.047
				ΔKyn/Trp	Model 1	-35.7(-178.1, 106.7)	-0.074	0.616
					Model 2	-11.7 (-165.3, 114.7)	-0.053	0.717
				ΔKA/Kyn	Model 1	-71.1 (-155.9, 13.8)	-0.241	0.099
					Model 2	-44.2 (-137.0, 48.6)	-0.15	0.342
				ΔKA/AA	Model 1	-5.82 (-12.4, .77)	-0.253	0.082
					Model 2	-4.82 (-11.4, 1.76)	-0.21	0.147
				ΔAA/Kyn	Model 1	53.0 (-23.1, 129.2)	0.202	0.168
					Model 2	55.0 (-20.0, 130.0)	0.21	0.147
				ΔQA/PA	Model 1	1.54 (-4.1, 7.2)	0.081	0.585
					Model 2	.367(-5.31, 6.04)	0.019	0.897
				ΔQuin/Trp	Model 1	25.6 (-215.5, 266.8)	0.032	0.832
					Model 2	24.4 (-214.2, 236.1)	0.03	0.838
				Δ3-HK/Kyn	Model 1	72.3 (-373.5, 518.2)	0.048	0.746
					Model 2	208.0 (-21.9, 657.9)	0.138	0.357
				Δ5HT	Model 1	-1.47 (-5.91, 2.96)	-0.098	0.507
					Model 2	-1.93 (-6.26, 2.39)	-0.129	0.373
				Model 1: Unadjusted
				Model 2: Adjusted for age, gender, BMI
				ΔHDRS : Change in Hamilton Depression Rating Scale over the course of 8 weeks
