## Supplementary Table 3 for "Kynurenine Metabolism is Associated with Antidepressant Response to Selective Serotonin Reuptake Inhibitors"

### Sheet: Sheet3
			Supplementary Table 3. Longitudinal Analysis of Changes in Inflammatory Markers Over the Course of 8 Weeks of Antidepressant Treatment
			Marker	Parameter	Statistic	p-value
			TNF-α	Time	F(1,46) = 1.05	0.311
				Responder	F(1,46) = .020	0.89
				Time*Responder	F(1,46) = .900	0.348
			IL6	Time	F(1,46) = 4.18	0.047
				Responder	F(1,46) = 2.33	0.133
				Time*Responder	F(1,46) = 7.91	0.007
			CRP	Time	F(1,46) = .083	0.775
				Responder	F(1,46) = .744	0.393
				Time*Responder	F(1,46) = 1.50	0.227
			CRP = C-reactive Protein
			Variables were log transformed prior to analysis to achieve normality
