## Supplementary Table 4A for "Kynurenine Metabolism is Associated with Antidepressant Response to Selective Serotonin Reuptake Inhibitors"

### Sheet: Sheet4
				Supplementary Table 4A. Longitudinal Analysis of Changes in Neuroprotective Kynurenine Metabolite Ratios Wk0-Wk4-Wk8
				Metabolite	Parameter	Statistic	p-value
				KA/QA	Time	F(2,58) = .706	0.498
					Responder	F(1,29) = 2.508	0.124
					Time*Responder	F(2,58) = .9657	0.387
				KA/3-HK	Time	F(2,58) = 1.946	0.152
					Responder	F(1,29) = 1.622	0.213
					Time*Responder	F(2,58) = 4.278	0.018
				Kyn/Trp	Time	F(2,58) = .510	0.603
					Responder	F(1,29) = 2.253	0.144
					Time*Responder	F(2,58) = 5.224	0.008
				KA/Kyn	Time	F(2,58) = 2.193	0.121
					Responder	F(1,29) = 1.489	0.232
					Time*Responder	F(2,58) = 2.253	0.114
				KA/AA	Time	F(2,58) = .937	0.398
					Responder	F(1,29) = .031	0.861
					Time*Responder	F(2,58) = .169	0.845
				AA/Kyn	Time	F(2,58) = .893	0.415
					Responder	F(1,29) = .703	0.409
					Time*Responder	F(2,58) = .273	0.762
				QA/PA	Time	F(2,58) = .042	0.959
					Responder	F(1,29) = .446	0.509
					Time*Responder	F(2,58) = .693	0.504
				QA/Trp	Time	F(2,58) = 1.1427	0.326
					Responder	F(1,29) = .0667	0.798
					Time*Responder	F(2,58) = 5.232	0.008
				3-HK/Kyn	Time	F(2,58) = 2.286	0.111
					Responder	F(1,29) = 1.095	0.304
					Time*Responder	F(2,58) = 4.764	0.012
				5HT	Time	F(2,58) = 78.396	<.0001
					Responder	F(1,29) = .845	0.366
					Time*Responder	F(2,58) = 2.168	0.124
				A linear mixed effects model with repeated measures was used to assess the main effects of Time and Responder Status on changes in kynurenine metabolite ratios measured at three timepoints (baseline, 4 weeks after initiation of treatment and 8 weeks after initiation of treatment), as well as the interaction of these effects. Kynurenine metabolite ratios were log transformed prior to analysis. Mod…
