## Supplementary Table 4B for "Kynurenine Metabolism is Associated with Antidepressant Response to Selective Serotonin Reuptake Inhibitors"

### Sheet: Sheet5
		Supplementary Table 4B. Pairwise Time Point Contrasts
		Metabolite	Group	Contrast	Estimated Mean Difference	SE	df	t- ratio	p-value
		KA/QA	Responder	Week0 - Week4	-0.0525647	0.0398382	58	-1.31945	0.399609
				Week0 - Week8	-0.044706	0.0398382	58	-1.12219	0.399609
				Week4 - Week8	0.00785867	0.0398382	58	0.197265	0.84431
			Non-Responder	Week0 - Week4	-0.00360427	0.0254806	58	-0.141452	0.888003
				Week0 - Week8	0.0177431	0.0254806	58	0.69634	0.733496
				Week4 - Week8	0.0213474	0.0254806	58	0.837791	0.733496
		KA/3-HK	Responder	Week0 - Week4	-0.0401911	0.0304714	58	-1.31898	0.19236
				Week0 - Week8	-0.0882749	0.0304714	58	-2.89697	0.015922
				Week4 - Week8	-0.0480837	0.0304714	58	-1.57799	0.180009
			Non-Responder	Week0 - Week4	0.00274944	0.0194896	58	0.141073	0.888301
				Week0 - Week8	0.0169381	0.0194896	58	0.869085	0.704302
				Week4 - Week8	0.0141887	0.0194896	58	0.728013	0.704302
		Kyn/Trp	Responder	Week0 - Week4	-0.0384685	0.0203755	58	-1.88797	0.0960528
				Week0 - Week8	0.00886424	0.0203755	58	0.435043	0.665146
				Week4 - Week8	0.0473327	0.0203755	58	2.32302	0.0711201
			Non-Responder	Week0 - Week4	0.0264014	0.0130322	58	2.02585	0.126325
				Week0 - Week8	0.00350535	0.0130322	58	0.268975	0.788903
				Week4 - Week8	-0.022896	0.0130322	58	-1.75688	0.126325
		KA/Kyn	Responder	Week0 - Week4	-0.0887937	0.0380575	58	-2.33314	0.0693896
				Week0 - Week8	-0.0698598	0.0380575	58	-1.83564	0.107309
				Week4 - Week8	0.0189339	0.0380575	58	0.497507	0.620712
			Non-Responder	Week0 - Week4	-0.00502991	0.0243417	58	-0.206638	0.837016
				Week0 - Week8	0.0124495	0.0243417	58	0.51145	0.837016
				Week4 - Week8	0.0174795	0.0243417	58	0.718088	0.837016
		KA/AA	Responder	Week0 - Week4	-0.0593455	0.066791	58	-0.888525	0.599629
				Week0 - Week8	-0.00268601	0.066791	58	-0.0402151	0.96806
				Week4 - Week8	0.0566595	0.066791	58	0.84831	0.599629
			Non-Responder	Week0 - Week4	-0.0160264	0.0427197	58	-0.375152	0.708916
				Week0 - Week8	0.0326462	0.0427197	58	0.764197	0.671772
				Week4 - Week8	0.0486726	0.0427197	58	1.13935	0.671772
		AA/Kyn	Responder	Week0 - Week4	-0.0294482	0.0580435	58	-0.507347	0.613835
				Week0 - Week8	-0.0671738	0.0580435	58	-1.1573	0.613835
				Week4 - Week8	-0.0377256	0.0580435	58	-0.649954	0.613835
			Non-Responder	Week0 - Week4	0.0109965	0.0371247	58	0.296203	0.768133
				Week0 - Week8	-0.0201967	0.0371247	58	-0.544022	0.768133
				Week4 - Week8	-0.0311931	0.0371247	58	-0.840226	0.768133
		QA/PA	Responder	Week0 - Week4	0.00382278	0.0486729	58	0.0785401	0.937669
				Week0 - Week8	0.0252688	0.0486729	58	0.519156	0.937669
				Week4 - Week8	0.0214461	0.0486729	58	0.440616	0.937669
			Non-Responder	Week0 - Week4	0.00521649	0.0311313	58	0.167564	0.867509
				Week0 - Week8	-0.0329423	0.0311313	58	-1.05817	0.441546
				Week4 - Week8	-0.0381588	0.0311313	58	-1.22574	0.441546
		QA/Trp	Responder	Week0 - Week4	-0.0746975	0.0280488	58	-2.66313	0.0300124
				Week0 - Week8	-0.0162896	0.0280488	58	-0.580759	0.563653
				Week4 - Week8	0.0584079	0.0280488	58	2.08237	0.062594
			Non-Responder	Week0 - Week4	0.0249757	0.01794	58	1.39218	0.253775
				Week0 - Week8	-0.00178824	0.01794	58	-0.0996785	0.920943
				Week4 - Week8	-0.026764	0.01794	58	-1.49186	0.253775
		3-HK/Kyn	Responder	Week0 - Week4	-0.087071	0.0385391	58	-2.25929	0.0414584
				Week0 - Week8	0.0272793	0.0385391	58	0.707834	0.481883
				Week4 - Week8	0.11435	0.0385391	58	2.96712	0.0130841
			Non-Responder	Week0 - Week4	0.018622	0.0246497	58	0.755467	0.679539
				Week0 - Week8	-0.000983212	0.0246497	58	-0.0398874	0.96832
				Week4 - Week8	-0.0196052	0.0246497	58	-0.795354	0.679539
		5HT	Responder	Week0 - Week4	0.687452	0.137352	58	5.00503	5.51699e-06
				Week0 - Week8	0.779673	0.137352	58	5.67645	4.62455e-07
				Week4 - Week8	0.0922213	0.137352	58	0.671422	0.504617
			Non-Responder	Week0 - Week4	0.935267	0.0878508	58	10.6461	2.89756e-15
				Week0 - Week8	1.10459	0.0878508	58	12.5735	3.29988e-18
				Week4 - Week8	0.169321	0.0878508	58	1.92737	0.0588355
		Pairwise comparisons of time points within each group (responders and non-responders) were conducted. Estimated marginal means and standard errors for each timepoint within each group were calculated. P-values for each metabolite were adjusted using FDR correction. N = 31.
