## Supplementary Table 5 for "Kynurenine Metabolism is Associated with Antidepressant Response to Selective Serotonin Reuptake Inhibitors"

### Sheet: Sheet6
		Supplementary Table 5. Group Differences in Pre-treatment Kynurenine Metabolite Ratios
		Metabolite Ratio	Non-Responder (n=29)	Responder (n=19)	p-value
		KA/QA	0.15 (0.06)	0.14 (0.06)	0.78
		KA/3-HK	1.19 (0.44)	1.18 (0.36)	0.851
		Kyn/Trp	0.03 (0.01)	0.03 (0.01)	0.31
		KA/Kyn	0.02 (0.01)	0.02 (0.00)	0.825
		KA/AA	2.63 (1.63)	2.26 (0.71)	0.729
		AA/Kyn	0.01 (0.00)	0.01 (0.00)	0.988
		QA/PA	8.95 (6.16)	9.05 (4.22)	0.731
		QA/Trp	0.004 (0.002)	0.004 (0.001)	0.55
		3-HK/Kyn	0.0005 (0.0002)	0.0005 (0.0001)	0.951
		5HT	356 (184)	404 (254)	0.732
		Values shown represent raw values. Ratios were log transformed before statistical testing. All group differences were assessed via independent samples t-test except for Kyna/Kyn, Quin/Trp, and 3HK/Kyn which were assessed via Wilcoxon rank sum test as they were not normally distributed
