## Supplementary Table 6 for "Kynurenine Metabolism is Associated with Antidepressant Response to Selective Serotonin Reuptake Inhibitors"

### Sheet: Sheet7
		Supplementary Table 6. Relationships Between Neuroprotective Kynurenine Metabolite Ratios and Hippocampal/Amygdalar Volumes
				Left Hippocampus			Right Hippocampus			Left Amygdala			Right Amygdala
				b (95%CI)	β	p-value	b (95%CI)	β	p-value	b (95%CI)	β	p-value	b (95%CI)	β	p-value
		KA/Kyn	Model 1	464.7 (77.3, 852.0))	0.346	0.02	535 (120.8, 949.3)	0.369	0.013	192.1 (-66.4, 450.6)	0.223	0.141	378.6 (165.23, 592.0)	0.479	0.0009
			Model 2	277.6 (-65.1, 620.3)	0.207	0.11	284.1 (-36.5, 604.6)	0.196	0.081	39.6 (-164.7, 244.0)	0.046	0.697	250.4 (84.1, 416.7)	0.317	0.004
		KA/AA	Model 1	42.15 (-223.6, 307.9)	0.049	0.751	208.5 (71.4, 488.5)	0.223	0.14	161.93 (-1.5, 325.4)	0.291	0.052	172.9 (25.6, 320.2)	0.339	0.023
			Model 2	-70.65 (-294.6, 153.5)	-0.082	0.528	68.3 (-142.3, 278.9)	0.073	0.516	83.7 (-44.0, 211.4)	0.151	0.193	100.5 (-12.2, 213.1)	0.197	0.079
		AA/Kyn	Model 1	244.7 (-85.76, 575.16)	0.222	0.143	22.13 (-343.7, 387.9)	0.019	0.903	-133.3 (-347.1, 80.43)	-0.188	0.215	-25.45 (-224,8, 173.9)	-0.039	0.798
			Model 2	284 (18.2, 550)	0.257	0.037	72.6 (-190, 335.3)	0.061	0.58	-104.9 (-263.9, 54.1)	-0.148	0.19	1.59 (-144, 147.2)	0.002	0.982
		QA/PA	Model 1	-279.6 (-511.1, -48.1)	-0.348	0.0191	-364.6 (-606.4, -122.7)	-0.421	0.004	-184.4 (-332.5, -36.3)	-0.358	0.016	-173.4 (-308.7, -38.2)	-0.367	0.0132
			Model 2	-150.4(-359.4, 58.6)	-0.187	0.154	-195.0 (-387.2, -279.0)	-0.225	0.047	-84.7 (-205.9, 36.6)	-0.164	0.166	-79.8 (-188.3, 28.7)	-0.169	0.145
		QA/Trp	Model 1	-424.9 (-850.7, .983)	-0.293	0.051	-396.2 (-861.4, 68.99)	-0.253	0.093	-138.7 (-421.6, 144.1)	-0.149	0.328	-190.3 (-445.9, 65.3)	-0.223	0.141
			Model 2	-279.5 (-643.3, 84.3)	-0.193	0.129	-199.9 (-546.3, 146.5)	-0.127	0.251	-23.2 (-239.7, 193.4)	-0.025	0.83	-83.9 (-276.5, 108.8)	-0.098	0.385
		3-HK/Kyn	Model 1	-347.6 (-775.8, 80.5)	-0.242	0.109	-227.5 (-698.7, 243.7)	-0.147	0.336	-99.94 (-381.6, 181.8)	-0.108	0.478	-74.33 (-333.1, 184.5)	-0.088	0.565
			Model 2	-343.0 (-691.2, 5.13)	-0.239	0.053	-221.5 (-557.1, 114.2)	-0.143	0.19	-96.5 (-305.3, 112.3)	-0.105	0.356	-71.08 (-259.0, 116.9)	-0.084	0.45
		5HT	Model 1	-26.3 (-464.4, 411.8)	-0.018	0.904	-156.4 (-627.0, 314.2)	-0.102	0.506	-235.7 (-507.6, 36.3)	-0.258	0.088	-177 (-429.2, 75.1)	-0.211	0.164
			Model 2	238.4 (-132.7, 609.6)	0.167	0.202	179.1 (-172.7, 530.8)	0.116	0.31	-57.5 (-276.0, 161.1)	-0.063	0.599	-5.37 (-202.1, 191.3)	-0.006	0.956
		Model 1. Unadjusted					.
		Model 2. Adjusted for intracranial volume
		n = 45
