## Supplementary Table 7 for "Kynurenine Metabolism is Associated with Antidepressant Response to Selective Serotonin Reuptake Inhibitors"

### Sheet: Sheet8
	Supplementary Table 7. Relationship between Kynurenine Metabolite Ratios and Glx in the Anterior Cingulate Cortex
	Pre-Treatment (n = 27)
			b (95%CI)	β	p-value
	KA/Kyn	Model 1	1.76 (.396, 3.12)	0.469	0.014
		Model 2	.843 (-.827, 2.51)	0.225	0.306
	KA/AA	Model 1	.498 (-.381, 1.38)	0.227	0.254
		Model 2	.428 (-.336, 1.19)	0.195	0.258
	AA/Kyn	Model 1	.141(-.915, 1.20)	0.055	0.786
		Model 2	-.356 (-1.28, .571)	-0.139	0.435
	QA/PA	Model 1	-.494 (-1.53, .543)	-0.192	0.336
		Model 2	.108 (-.942, 1.16)	0.042	0.833
	QA/Trp	Model 1	.704 (-1.42, 2.83)	0.135	0.502
		Model 2	2.57 (.767, 4.37)	0.492	0.0007
	3-HK/Kyn	Model 1	.013 (-1.73, 1.75)	0.003	0.988
		Model 2	.211 (-1.42, 1.84)	0.05	0.792
	5HT	Model 1	-.189 (-1.76, 1.39)	-0.049	0.806
		Model 2	.221 (-1.17, 1.61)	0.058	0.745
	Pre-Treatment (n = 16)
	KA/QA	Model 1	2.21 (-1.87, 6.29)	0.297	0.265
		Model 2	-.112 (-5.04, 4.82)	-.015	0.961
	KA/3-HK	Model 1	3.76 (-.541, 8.07)	0.448	0.081
		Model 2	2.70 (-2.21, 7.60)	0.321	0.251
	Kyn/Trp	Model 1	4.08 (-3.75, 11.9)	0.286	0.283
		Model 2	5.40 (-2.68, 13.5)	0.379	0.169
	KA/Kyn	Model 1	3.96 (-1.30, 8.94)	0.414	0.111
		Model 2	1.69 (-5.47, 8.85)	0.177	0.614
	KA/AA	Model 1	1.92 (-.912, 4.76)	0.362	0.168
		Model 2	1.14 (-1.79, 4.07)	0.214	0.411
	AA/Kyn	Model 1	-1.02 (-4.63, 2.59)	-0.122	0.555
		Model 2	-1.02 (-4.27, 2.23)	-.160	0.505
	QA/PA	Model 1	-.898 (-4.02, 2.23)	-.162	0.548
		Model 2	.901 (-2.52, 4.32)	0.163	0.574
	QA/Trp	Model 1	3.81 (-3.14, 10.7)	0.3	0.259
		Model 2	5.24 (-.871, 11.4)	0.413	0.086
	3-HK/Kyn	Model 1	1.63 (-5.59, 8.85)	0.128	0.636
		Model 2	.165 (-8.07, 8.40)	0.013	0.966
	5HT	Model 1	-1.92 (-5.34, 1.50)	-.306	0.249
		Model 2	-1.87 (-6.70, 2.95)	-.299	0.41
	Post-Treatment (n = 16)
	KA/Kyn	Model 1	4.69 (1.33, 8.04)	0.625	0.01
		Model 2	5.40 (1.80, 9.01)	0.721	0.007
	KA/AA	Model 1	2.93 (.325, 5.53)	0.542	0.03
		Model 2	4.95 (1.85, 8.04)	0.915	0.005
	AA/Kyn	Model 1	-.882 (-4.99, 3.23)	-0.122	0.653
		Model 2	-.795 (-5.60, 4.01)	-0.11	0.722
	QA/PA	Model 1	-1.96 (-4.92, .997)	-0.355	0.177
		Model 2	-.006 (-4.55, 1.81)	-0.248	0.363
	QA/Trp	Model 1	.868 (-4.82, 6.56)	0.087	0.749
		Model 2	2.52 (-3.16, 8.20)	0.253	0.35
	3-HK/Kyn	Model 1	.669 (-4.31, 5.65)	0.077	0.777
		Model 2	4.02 (-1.15, 9.18)	0.461	0.115
	5HT	Model 1	-.342 (-2.47, 1.79)	-0.092	0.736
		Model 2	-.176 (-2.63, 2.27)	-0.095	0.877
	Model 1. Unadjusted
	Model 2: Adjusted for age, gender, BMI
	The first set of pre-treament samples represent all individuals at baseline with MRS data (n = 27). The second set of pre-treatment samples represent a subset of indviduals that completed 8 weeks of SSRI treatment (n = 16) and have a correspnding post-treatment sample
